# A novel machine learning algorithm selects proteome signature to specifically identify cancer exosomes

**DOI:** 10.1101/2023.07.18.549557

**Authors:** Bingrui Li, Fernanda G. Kugeratski, Raghu Kalluri

**Affiliations:** Department of Cancer Biology, University of Texas MD Anderson Cancer Center, Houston, TX; Department of Molecular and Cellular Biology, Baylor College of Medicine, Houston, TX; Department of Bioengineering, Rice University, Houston, TX

## Abstract

Non-invasive early cancer diagnosis remains challenging due to the low sensitivity and specificity of current diagnostic approaches. Exosomes are membrane-bound nanovesicles secreted by all cells that contain DNA, RNA, and proteins that are representative of the parent cells. This property, along with the abundance of exosomes in biological fluids makes them compelling candidates as biomarkers. However, a rapid and flexible exosome-based diagnostic method to distinguish human cancers across cancer types in diverse biological fluids is yet to be defined. Here, we describe a novel machine learning-based computational method to distinguish cancers using a panel of proteins associated with exosomes. Employing datasets of exosome proteins from human cell lines, tissue, plasma, serum and urine samples from a variety of cancers, we identify Clathrin Heavy Chain (CLTC), Ezrin, (EZR), Talin-1 (TLN1), Adenylyl cyclase-associated protein 1 (CAP1) and Moesin (MSN) as highly abundant universal biomarkers for exosomes and define three panels of pan-cancer exosome proteins that distinguish cancer exosomes from other exosomes and aid in classifying cancer subtypes employing random forest models. All the models using proteins from plasma, serum, or urine-derived exosomes yield AUROC scores higher than 0.91 and demonstrate superior performance compared to Support Vector Machine, K Nearest Neighbor Classifier and Gaussian Naive Bayes. This study provides a reliable protein biomarker signature associated with cancer exosomes with scalable machine learning capability for a sensitive and specific non-invasive method of cancer diagnosis.
