## Supplementary Table S1 for "A novel machine learning algorithm selects proteome signature to specifically identify cancer exosomes"

### Sheet: Sheet1
Supplementary Table S1
Source	Author	Tissue/ cancer type	Quantification technology	Data type included	Paper title
Cell line	Hurwitz et al	NCI-60 cell lines	LC-MS/MS	Raw spectral count/intensity	Proteomic profiling of NCI-60 extracellular vesicles uncovers common protein cargo and cancer type-specific biomarkers
	Hoshino et al	breast to brain colorectal embryonic ewings sarcoma fibroblast gastric HN kidney leukemia liver lung lymphoma Melanoma mesothelium neuroblastoma osteosarcoma pancreas prostate RCC retina rhabdomyosarcoma SCLC stomach trophoblast	nano-LC-MS/MS	Raw spectral count/intensity	Extracellular Vesicle and Particle Biomarkers Define Multiple Human Cancers
	Rontogianni et al	Breast cancer	nanoLC-MS/MS	Normalized protein intensities
	Kugeratski et al	non-malignant epithelial malignant epithelial mesenchymal cells	super-SILAC	Raw spectral count/intensity
Tissue	Hoshino et al	melanoma mpnst breast lung synovial sarcoma liver pancreas Neuroblastoma pancreatic cancer myelodysplasia colorectal osteosarcoma wilms rhabdomyosarcoma ependymoma sarcoma teratoma stomach	nano-LC-MS/MS	Raw spectral count/intensity
Plasma	Hoshino et al	germinoma Melanoma breast pancreas colorectal Neuroblastoma osteosarcoma mpnst ependymoma liver wilms bone marrow mesothelioma pancreatic cancer lung lymphoma stomach	nano-LC-MS/MS	Raw spectral count/intensity	Extracellular Vesicle and Particle Biomarkers Define Multiple Human Cancers
	Vykoukal et al	lung adenocarcinoma	LC–MS/MS	Raw spectral count/intensity	Plasma-derived extracellular vesicle proteins as a source of biomarkers for lung adenocarcinoma
	Li et al	Triple-negative breast cancer	LC–MS/MS	Raw spectral count/intensity	Proteomic Landscape of Exosomes Reveals the Functional Contributions of CD151 in Triple-Negative Breast Cancer
	Lin et al	colorectal liver metastases	LC–MS	Raw spectral count/intensity	Comprehensive proteomic profiling of serum extracellular vesicles in patients with colorectal liver metastases identifies a signature for non-invasive risk stratification and early-response evaluation
	Hallal	glioma and meningioma	IDA LC-MS/MS	Raw spectral count/intensity	A Comprehensive Proteomic SWATH-MS Workflow for Profiling Blood Extracellular Vesicles: A New Avenue for Glioma Tumour Surveillance
urine	Dhondt et al	prostate cancer urothelial cancer renal cell carcinoma	LC-MS/MS	Raw spectral count/intensity	Unravelling the proteomic landscape of extracellular vesicles in prostate cancer by density-based fractionation of urine
	Zhang et al	lung cancer bladder cancer cervical cancer colorectal cancer esophageal cancer gastric cancer	Nano LC-MS/MS	Raw spectral count/intensity	Urine Proteome Profiling Predicts Lung Cancer from Control Cases and Other Tumors
	Øverbye et al	prostate cancer	LC-MS	Raw spectral count/intensity	Identification of prostate cancer biomarkers in urinary exosomes
	Suh et al	bladder cancer	LC-MS/MS	Raw spectral count/intensity	Next-Generation Proteomics–Based Discovery, Verification, and Validation of Urine Biomarkers for Bladder Cancer Diagnosis

### Sheet: Sheet3
non-malignant epithelial
malignant epithelial
mesenchymal cells
		prostate cancer
		urothelial cancer
		renal cell carcinoma				lung cancer
						bladder cancer
						cervical cancer
						colorectal cancer
						esophageal cancer
						gastric cancer

### Sheet: Sheet2
Tissue/cancer type
Melanoma
mpnst
breast
lung
synovial sarcoma
liver
pancreas
Neuroblastoma
pancreatic cancer
myelodysplasia
colorectal
osteosarcoma
wilms
rhabdomyosarcoma
ependymoma
sarcoma
teratoma
stomach
