## Supplementary Table S2 for "A novel machine learning algorithm selects proteome signature to specifically identify cancer exosomes"

gene	positive in all samples	positive in cancer samples	positive in control samples
RPS27A	285	228	57
PKM	285	228	57
HSPA5	284	227	57
YWHAZ	284	227	57
CLTC	284	227	57
HSP90AB1	284	227	57
YWHAQ	283	226	57
YWHAE	283	226	57
PPIA	283	226	57
ENO1	283	226	57
HSP90AA1	283	226	57
EEF2	283	226	57
TUBA1C	283	226	57
LDHA	283	226	57
YWHAB	282	225	57
GAPDH	282	225	57
TUBB	282	225	57
TUBB4B	282	225	57
HSP90B1	281	225	56
EZR	281	224	57
YWHAG	281	224	57
GNB1	281	224	57
TLN1	281	224	57
CFL1	280	224	56
AHCY	280	224	56
MYH9	280	224	56
GDI2	280	224	56
TPI1	280	224	56
EIF4A1	280	224	56
PFN1	280	223	57
MSN	280	223	57
RAB35	280	223	57
THBS1	280	223	57
RAP1B	280	223	57
FASN	280	223	57
SDCBP	279	223	56
PGK1	279	223	56
ALDOA	279	223	56
PGD	279	222	57
CLIC1	279	222	57
ACLY	279	222	57
PDCD6IP	279	222	57
TUBA4A	278	222	56
FLNA	278	222	56
RHOA	278	222	56
RAB10	278	221	57
LDHB	278	221	57
RAB7A	277	222	55
EHD1	277	221	56
WDR1	277	221	56
CCT3	277	221	56
CCT4	276	221	55
DYNC1H1	276	221	55
KPNB1	276	221	55
RDX	276	219	57
RAB1B	276	219	57
CAP1	276	219	57
ACTN1	276	219	57
ATIC	276	219	57
IQGAP1	275	222	53
ATP1A1	275	221	54
GNAI2	275	220	55
TAGLN2	275	219	56
UBA1	275	219	56
CDC42	275	219	56
EEF1G	275	219	56
PRDX1	275	219	56
RAB1A	275	218	57
TCP1	274	219	55
CCT2	274	219	55
ACTN4	274	217	57
ARF4	273	218	55
MYL6	272	217	55
RAB5C	272	217	55
PPP2R1A	272	216	56
CCT6A	272	215	57
PPP1CA	271	218	53
GNAI3	271	217	54
PDIA3	271	217	54
CCT5	271	217	54
CLIC4	271	216	55
RPS2	271	216	55
RPSA	271	216	55
ANXA5	271	215	56
RAB14	271	214	57
HNRNPK	270	217	53
DSTN	270	216	54
PTGES3	269	215	54
PSMD2	269	215	54
MYH10	269	214	55
CCT7	269	214	55
YWHAH	269	213	56
PYGB	269	213	56
EHD4	268	214	54
ADK	268	213	55
ACTR3	268	212	56
PYGL	268	212	56
TFRC	267	218	49
NAP1L1	267	214	53
PPP1CB	267	214	53
PHGDH	267	213	54
COL6A1	267	211	56
PCBP1	266	212	54
TUBB3	266	209	57
MTHFD1	265	217	48
FLOT2	265	216	49
PSMD13	265	210	55
EEF1A2	264	211	53
ILK	264	211	53
RPS4X	264	209	55
CAND1	264	209	55
VPS35	264	209	55
PFKL	263	209	54
PDCD6	263	208	55
UGDH	262	214	48
CAPZA1	262	210	52
CBR1	262	208	54
FLOT1	261	216	45
STOM	261	206	55
SFN	261	205	56
VCP	261	205	56
IDH1	261	205	56
PABPC1	260	212	48
TSG101	260	210	50
CCT8	260	206	54
RAB2A	260	206	54
GSTP1	260	205	55
ADH5	260	205	55
CORO1C	259	208	51
VCL	259	206	53
PSMD12	259	204	55
ALDH9A1	259	204	55
PSMD11	259	204	55
PGM1	259	203	56
PRDX6	258	209	49
CAPZB	258	207	51
PAICS	258	206	52
GFPT1	258	205	53
TKT	258	201	57
CYFIP1	257	204	53
PFKP	257	202	55
SERPINH1	256	203	53
AP2B1	256	201	55
NPEPPS	256	200	56
PLS3	254	200	54
NSF	254	200	54
RPL14	253	202	51
CD9	253	201	52
AKR1A1	253	197	56
FLNB	252	212	40
RPS8	252	208	44
RPL7A	252	207	45
CSE1L	252	203	49
GDI1	252	201	51
PSMC1	252	201	51
S100A11	252	200	52
OTUB1	252	197	55
GPI	251	214	37
PSMC6	251	200	51
RPLP2	250	200	50
EIF4A2	250	198	52
LGALS1	250	198	52
FLNC	250	197	53
RPL18	250	195	55
ASS1	250	194	56
MDH1	249	200	49
AHCYL1	249	196	53
MDH2	249	196	53
ITGB1	248	214	34
SLC1A5	248	206	42
GLO1	248	199	49
XPO1	248	196	52
DYNLL1	248	195	53
GANAB	248	194	54
PSMC2	248	194	54
BSG	247	199	48
DNM2	247	199	48
COTL1	247	198	49
PEBP1	247	196	51
IPO7	247	195	52
EHD2	247	193	54
RPS16	247	193	54
RPL15	246	199	47
RHOG	246	195	51
ANXA11	246	195	51
USP5	246	194	52
UGP2	246	193	53
PSMC3	246	191	55
SLC3A2	245	211	34
MARCKS	245	194	51
TRAP1	245	193	52
ANXA7	245	193	52
VIM	245	192	53
HSPA4	245	192	53
RAN	244	209	35
CALR	244	195	49
CNP	244	194	50
MVP	244	193	51
PSMD3	244	192	52
PSMC4	244	190	54
GNB2	243	207	36
SND1	243	192	51
RPS18	243	192	51
CAPNS1	243	188	55
BANF1	242	207	35
ARPC3	242	190	52
TXN	241	192	49
PPA1	241	191	50
PSMD7	241	188	53
TUBB6	240	204	36
RPL7	240	196	44
PARK7	240	192	48
OLA1	240	189	51
TGFBI	240	186	54
DDX39B	240	186	54
S100A6	240	185	55
EIF3F	239	187	52
P4HB	239	186	53
HSPB1	239	186	53
ACTR1A	239	185	54
DPYSL2	239	183	56
CD44	238	190	48
VASP	238	190	48
MTPN	238	189	49
DNAJA1	237	190	47
RPL27A	237	187	50
MAPK1	237	185	52
RPS5	237	185	52
RAB21	237	183	54
PSMD6	236	183	53
PRDX4	236	182	54
AKR1B1	236	181	55
GSN	235	198	37
PABPC4	235	193	42
CNDP2	235	191	44
RALB	235	185	50
ANXA1	235	184	51
EEF1B2	235	184	51
ANXA4	235	183	52
TPT1	234	191	43
HNRNPC	234	191	43
BZW1	234	188	46
HSPD1	234	182	52
ANXA6	233	193	40
RUVBL1	233	185	48
IPO5	233	182	51
ENO2	233	181	52
SRI	233	181	52
PAFAH1B1	233	181	52
COL6A3	233	180	53
CAT	232	189	43
BLVRB	232	188	44
PA2G4	232	185	47
CAPZA2	232	184	48
ARF6	232	184	48
RALA	232	183	49
HNRNPA2B1	232	181	51
RPL30	232	181	51
ACO1	232	180	52
ARPC2	232	179	53
PSMA7	232	177	55
EPHA2	231	184	47
MAT2A	231	180	51
SLC7A5	231	180	51
RPL5	231	180	51
LGALS3BP	231	179	52
VAT1	231	179	52
VPS4B	231	179	52
ATP6V1A	231	177	54
ACTR2	230	196	34
IMPDH2	230	187	43
DNM1L	230	180	50
ITGA3	230	179	51
COPG1	230	177	53
STIP1	229	193	36
RRM1	229	187	42
NAPA	229	183	46
EEF1D	229	181	48
AP1B1	229	179	50
PSMD1	229	178	51
PSMA5	229	176	53
PRDX2	228	187	41
CORO1B	228	184	44
RPS11	228	178	50
CTNNA1	228	178	50
USP14	228	177	51
NUTF2	228	174	54
RPL4	227	199	28
CKB	227	179	48
ATP2B4	227	177	50
PSMA4	227	176	51
EIF4E	227	175	52
FSCN1	227	171	56
IGF2R	226	185	41
RAP2C	226	182	44
LTA4H	226	174	52
CTNNB1	226	174	52
PSAT1	225	186	39
MIF	225	176	49
USO1	225	175	50
JUP	225	174	51
RPL10A	225	174	51
G6PD	224	192	32
RPL13A	224	182	42
RAP2B	224	177	47
ARPC1B	224	174	50
PTBP1	223	182	41
RPL3	222	178	44
UBE2N	222	177	45
AIMP2	222	172	50
GNA11	222	171	51
AP2A1	222	170	52
RPL11	221	169	52
PSMA6	221	166	55
PRDX5	220	176	44
PCMT1	219	185	34
RPL32	219	178	41
CDK1	219	177	42
ATP1B3	219	174	45
RPS24	219	173	46
COPB1	219	169	50
CTSD	219	169	50
MAP2K1	219	169	50
EIF4A3	219	168	51
RPL6	218	181	37
MAPRE1	218	178	40
TALDO1	218	172	46
RPS23	218	172	46
PNP	218	169	49
AGRN	218	168	50
XPNPEP1	218	166	52
MYO1C	217	186	31
HNRNPH1	217	170	47
RPS20	217	169	48
PSMD5	217	167	50
RPL12	217	167	50
ERP44	217	165	52
P4HA1	216	176	40
DNAJA2	216	172	44
S100A10	216	166	50
EGFR	215	170	45
CAPN2	215	169	46
BASP1	215	168	47
MYO1B	215	167	48
GSTM3	215	166	49
DDX1	215	165	50
COPA	215	164	51
TNPO1	214	171	43
DHX9	214	170	44
RPS7	214	170	44
PAFAH1B2	214	169	45
NONO	214	168	46
ASNS	214	167	47
NT5E	214	165	49
ALDH7A1	214	164	50
PDIA6	213	180	33
RPL24	213	166	47
HNRNPL	213	164	49
XRCC5	212	179	33
GLRX3	212	175	37
MYOF	212	170	42
PAFAH1B3	212	165	47
ACSL4	211	174	37
ADSL	211	168	43
RPL27	211	167	44
KIF5B	211	162	49
APRT	211	162	49
PRMT1	211	162	49
PRKAR2A	211	162	49
EIF3I	211	161	50
UBR4	210	173	37
RTCB	210	161	49
ITGA6	209	179	30
PFAS	209	172	37
OXSR1	209	159	50
PSMC5	208	177	31
HMGCS1	208	174	34
PPIB	208	171	37
COMT	208	170	38
GSTO1	208	162	46
PSMD14	208	159	49
LAP3	208	156	52
CORO1A	207	173	34
PRKAR1A	207	165	42
EIF3B	207	158	49
GART	206	180	26
LAMP1	206	171	35
RPL13	206	164	42
GSPT1	206	163	43
HSPH1	206	161	45
CPNE3	206	160	46
PRPS1	205	172	33
RUVBL2	205	162	43
CHMP4B	205	159	46
RPS3	204	173	31
AHNAK	204	161	43
PSME1	204	159	45
SAR1A	204	157	47
EIF3L	204	155	49
HNRNPU	204	153	51
ITGA2	203	170	33
GLOD4	203	162	41
STAT1	203	155	48
NCKAP1	202	160	42
KRT18	202	157	45
RPS12	202	157	45
GMPS	202	153	49
EIF3A	202	152	50
PSMA2	202	150	52
RPL10	201	171	30
CPNE1	201	165	36
EIF4G1	201	164	37
RPS25	201	164	37
DYNC1LI1	201	163	38
RPS13	201	157	44
COPS2	201	151	50
RPS6	200	164	36
CYB5R3	200	158	42
SLC16A1	200	155	45
PSMB1	200	151	49
NQO1	200	151	49
HNRNPA3	200	151	49
PSMA1	200	148	52
RPS15A	199	154	45
AP2M1	199	151	48
MAP2K2	199	151	48
MOB1A	198	157	41
NAP1L4	198	153	45
RPS9	198	151	47
STRAP	198	150	48
ARPC1A	198	148	50
UBA6	198	148	50
RPL18A	197	169	28
XRCC6	197	166	31
DHX15	197	157	40
EIF3E	197	151	46
HNRNPDL	197	148	49
SHMT2	197	148	49
COPB2	197	147	50
RPL22	196	164	32
ABCE1	196	150	46
RPL28	196	145	51
B2M	195	172	23
CTNND1	195	165	30
FKBP4	195	165	30
CANX	195	154	41
VTA1	195	152	43
DYNC1I2	195	150	45
EIF2S1	195	148	47
HSPA9	195	148	47
PRKDC	194	164	30
ETF1	194	159	35
RPL19	194	158	36
ACP1	194	156	38
RPL21	194	156	38
PAK2	194	154	40
SYNCRIP	194	152	42
AKR1C1	194	147	47
RPL23	193	149	44
PLEC	193	148	45
RPS14	193	147	46
S100A16	193	147	46
HUWE1	193	145	48
YBX1	192	154	38
ESD	192	149	43
PGLS	192	147	45
RBBP4	192	143	49
RBBP7	192	143	49
CAD	191	175	16
ARHGDIA	191	166	25
HNRNPF	191	157	34
BZW2	191	153	38
HINT1	191	151	40
EFTUD2	191	149	42
KPNA4	191	149	42
UBE2M	191	148	43
PACSIN2	191	146	45
SPTBN1	191	146	45
PGM3	191	146	45
DCTN1	191	143	48
PLOD1	191	142	49
RRAS	191	141	50
LYPLA2	191	141	50
IDH2	191	140	51
COPS3	191	140	51
PPP2R2A	191	139	52
ACAT2	190	154	36
RPL8	190	154	36
S100A13	190	149	41
STAT3	190	147	43
CAPN1	190	145	45
PDLIM1	189	155	34
PTPN11	189	150	39
UAP1	189	148	41
TMED10	189	146	43
ACOT7	189	141	48
SFPQ	188	153	35
PSMA3	188	139	49
RPL9	187	165	22
KPNA2	187	163	24
RPS3A	187	159	28
SMS	187	146	41
FKBP1A	187	145	42
HNRNPR	187	142	45
SEC31A	187	139	48
UPF1	186	147	39
PSMB5	186	138	48
TXNL1	186	136	50
COL1A2	185	152	33
PSAP	185	150	35
PSME2	185	146	39
EIF6	185	145	40
EIF3D	185	139	46
COPS4	185	137	48
CLTA	184	149	35
DIAPH1	184	144	40
PPP1R7	184	140	44
DDX6	184	134	50
NCL	183	150	33
SNX6	183	141	42
HPRT1	183	137	46
RPS27	183	137	46
HEXB	182	153	29
LMAN2	182	149	33
PREP	182	144	38
STXBP3	182	141	41
PPID	182	140	42
PRPF19	182	134	48
COL1A1	181	149	32
TXNDC17	181	145	36
ARPC5	181	143	38
CSTB	181	141	40
AK1	181	138	43
CSRP1	181	132	49
DPP3	180	166	14
EPB41L2	180	155	25
HYOU1	180	148	32
HGS	180	139	41
HNRNPH2	180	137	43
VPS29	180	135	45
PSMB2	180	132	48
C1QBP	179	151	28
SOD1	179	148	31
SNRPD3	179	143	36
EPPK1	179	138	41
PRMT5	179	136	43
HNRNPAB	179	135	44
SLC25A5	178	150	28
CD47	178	145	33
CNN2	178	145	33
PSMD10	178	137	41
FARSB	178	135	43
SKP1	178	134	44
PFN2	178	133	45
ARCN1	178	132	46
HSPE1	177	148	29
FABP5	177	144	33
CDC37	177	134	43
NAA15	177	133	44
PSMB3	177	130	47
PARP1	176	149	27
DDAH2	176	146	30
GALNT2	176	143	33
CMPK1	176	140	36
HNRNPM	176	139	37
PHPT1	176	136	40
LGALS3	176	132	44
ITGB4	176	130	46
SLC9A3R1	175	137	38
GRB2	174	142	32
EIF5B	174	141	33
DSG2	174	128	46
AP1G1	174	127	47
DDB1	174	126	48
ACSL3	173	144	29
HK1	173	139	34
PCNA	173	139	34
CACYBP	173	138	35
RPS17	173	133	40
CD109	173	127	46
HNRNPA0	173	126	47
TOP1	172	144	28
HMGB1	172	142	30
UBE2V1	172	141	31
CHMP5	172	140	32
TWF2	172	136	36
UGGT1	172	132	40
SSB	172	126	46
TACSTD2	172	126	46
PSMB4	172	122	50
VDAC2	171	145	26
RPN1	171	140	31
DDX5	171	138	33
EIF5	171	134	37
RPL35A	171	133	38
CTPS1	170	138	32
PGM2	170	127	43
NPLOC4	170	127	43
LCP1	170	119	51
RNH1	169	139	30
SCAMP3	169	138	31
RANBP1	169	133	36
SNRPD1	169	132	37
SH3BGRL3	169	129	40
MATR3	169	128	41
RNPEP	168	137	31
CSNK2B	168	135	33
RPL31	168	135	33
SRSF3	168	132	36
TWF1	168	130	38
SRM	168	125	43
ETFA	168	122	46
CUL4A	168	120	48
TPM4	167	145	22
LASP1	167	135	32
NAMPT	167	133	34
DDX17	167	130	37
PDLIM5	167	127	40
TTLL12	167	126	41
HSPA4L	167	125	42
NUDC	166	137	29
RPL23A	166	135	31
TXNDC5	165	133	32
AIMP1	165	127	38
PHB2	164	137	27
RPS19	164	133	31
GRHPR	164	130	34
SEC13	164	123	41
SEC23A	164	122	42
SLC25A6	163	135	28
PDIA4	163	135	28
RPS15	163	134	29
U2AF2	162	136	26
RPL29	162	134	28
SRSF1	162	133	29
SNX1	162	129	33
AKR7A2	162	127	35
SGTA	162	126	36
PSMB6	162	114	48
TAGLN	162	114	48
HP1BP3	161	133	28
CD2AP	161	132	29
PRPF8	161	130	31
LMAN1	161	129	32
TRIM28	161	125	36
SRP72	161	125	36
SDHA	161	121	40
ARL3	161	119	42
ACO2	161	113	48
DLAT	161	113	48
RPL38	160	121	39
HDAC2	160	120	40
TUFM	159	131	28
SNAP23	159	127	32
ABCF1	159	126	33
DNAJB1	159	124	35
EIF3H	159	122	37
SF3B1	159	122	37
RPL34	159	121	38
ALDH1A3	158	109	49
SRP68	157	120	37
CTSB	157	117	40
SNX3	157	116	41
CRYZ	157	110	47
NACA	156	128	28
ATP2A2	156	128	28
MCTS1	156	123	33
STMN1	155	132	23
PRKCSH	155	129	26
RANGAP1	155	123	32
TMED7	155	122	33
DLST	155	121	34
STUB1	155	121	34
UCHL3	155	118	37
VAMP3	155	114	41
HNRNPUL2	155	113	42
GBE1	155	108	47
SRSF6	153	122	31
ZYX	153	121	32
LRPPRC	153	121	32
SORD	153	120	33
CLTB	153	117	36
ANPEP	153	105	48
SLC25A3	152	126	26
PRDX3	152	126	26
LMNA	152	124	28
EIF4G2	152	122	30
DBNL	152	121	31
CARHSP1	152	119	33
PXN	152	116	36
SCFD1	152	113	39
TOP2A	151	124	27
ERH	151	123	28
DDX19A	151	123	28
SUMO2	151	120	31
CSDE1	151	119	32
CHORDC1	151	116	35
NMT1	151	111	40
DLD	151	108	43
SRP14	150	126	24
ZC3HAV1	150	122	28
RPL36	150	122	28
TRIM25	150	120	30
SF3B3	150	115	35
HDAC1	150	111	39
PHB	149	123	26
VDAC3	149	123	26
ESYT1	149	123	26
DNAJB11	149	123	26
TMED9	149	121	28
PFDN2	149	121	28
DBN1	149	120	29
CTTN	149	119	30
PPA2	149	113	36
BUB3	149	103	46
RPN2	148	121	27
DDOST	148	121	27
SNRNP200	148	119	29
OAT	148	101	47
CKAP4	147	121	26
SUB1	147	120	27
TPD52L2	147	119	28
SNRNP70	147	119	28
ILF3	147	117	30
PEA15	147	115	32
GOT1	147	113	34
DSP	147	111	36
COLGALT1	147	111	36
TSN	147	109	38
SBDS	147	107	40
ETFB	147	104	43
PSMB7	147	103	44
OGDH	147	102	45
PDHB	147	101	46
BPNT1	147	100	47
SQSTM1	146	134	12
APMAP	146	116	30
PPP3CA	146	104	42
HMGA1	145	122	23
ECHS1	145	119	26
PLCB3	145	114	31
DYNC1LI2	145	105	40
ACADVL	145	101	44
ERP29	144	117	27
RPS28	144	117	27
SNRPD2	144	117	27
TRA2B	144	116	28
DCTN2	144	114	30
HSD17B4	144	112	32
LIMA1	144	112	32
AHSA1	143	119	24
SCP2	143	117	26
FDPS	143	116	27
LMNB1	143	116	27
SSRP1	143	115	28
HADHA	143	114	29
BLMH	143	113	30
HDLBP	143	112	31
CAPG	143	112	31
TARDBP	143	110	33
TES	143	108	35
CAV1	143	106	37
SMC4	142	115	27
TBCA	142	115	27
LUC7L2	142	113	29
TGM2	142	112	30
ANP32B	142	111	31
SERPINB1	142	109	33
BLVRA	141	126	15
GPS1	141	118	23
RAD23B	141	115	26
CBX3	141	114	27
BCAP31	141	114	27
FXR1	141	112	29
VPS26A	141	110	31
LPP	141	106	35
PPME1	141	97	44
DDX21	140	116	24
RCN1	140	115	25
GSR	140	114	26
PITPNB	140	114	26
EIF2S2	140	111	29
SDF4	140	111	29
FHL2	140	110	30
PLOD3	140	107	33
NUCB1	140	100	40
SERPINB5	140	97	43
UBA2	140	94	46
RBM39	139	114	25
HSD17B12	139	113	26
SUPT16H	139	112	27
HNRNPUL1	139	110	29
PFDN5	139	107	32
FLII	139	106	33
PSMD4	139	102	37
LDLR	139	102	37
YKT6	139	101	38
NDRG1	138	121	17
DNAJC7	138	115	23
SRP9	138	113	25
BOLA2	138	112	26
MCM7	138	112	26
LRRC59	138	111	27
ACAT1	138	104	34
S100A4	138	101	37
LONP1	138	97	41
NUDT5	137	114	23
ARHGDIB	137	113	24
SMC2	137	112	25
RALY	137	111	26
SRSF2	137	110	27
DDX46	137	109	28
COPE	137	108	29
HADHB	137	106	31
G3BP1	137	103	34
FARSA	137	102	35
PLOD2	137	97	40
ALDH18A1	137	97	40
GLG1	136	123	13
RPS21	136	111	25
MPST	136	109	27
FBL	136	109	27
RCC2	136	106	30
APEX1	136	103	33
COPZ1	136	103	33
USP7	136	101	35
KHDRBS1	136	100	36
HADH	136	98	38
EML4	136	97	39
UQCRC1	135	110	25
EIF4H	135	106	29
ARHGAP1	135	99	36
KTN1	135	98	37
ATL3	134	112	22
SF3B5	134	109	25
SRSF7	134	107	27
RRBP1	134	106	28
LAMC2	134	90	44
IDH3A	134	89	45
BAG2	133	109	24
ECH1	133	108	25
MCM3	133	107	26
STOML2	133	107	26
SEC23B	133	106	27
NOP56	133	105	28
ILF2	133	105	28
DECR1	133	100	33
BCAM	133	99	34
SCRN1	133	96	37
IPO4	132	107	25
EIF3G	132	105	27
AIP	132	103	29
TIPRL	132	103	29
APEH	132	102	30
VAPA	132	101	31
PTMA	132	101	31
SUCLG1	132	91	41
S100A2	132	88	44
VDAC1	131	125	6
CHD4	131	106	25
ERLIN2	131	106	25
HSD17B10	131	106	25
TMOD3	131	105	26
TBCB	131	104	27
SART3	131	91	40
PDHA1	131	88	43
LAMB3	131	87	44
TECR	130	105	25
MTCH2	130	105	25
RBMX	130	105	25
PTPN1	130	104	26
SSR4	130	104	26
GMFB	130	104	26
PPP1R12A	130	103	27
FEN1	130	102	28
CELF1	130	102	28
ANP32A	130	101	29
VAPB	130	100	30
ACADM	130	93	37
IDI1	129	102	27
CNPY2	129	102	27
CARM1	129	102	27
SF3A3	129	96	33
RPA1	129	95	34
DEK	128	104	24
SNX9	128	104	24
NUMA1	128	103	25
IMMT	128	103	25
AIFM1	128	103	25
GRPEL1	128	103	25
FAM120A	128	102	26
VBP1	128	97	31
G3BP2	128	97	31
ACTL6A	128	95	33
SRRT	128	92	36
SUCLG2	128	89	39
CKAP5	127	103	24
RAD50	127	102	25
SMC1A	127	101	26
ELAVL1	127	100	27
SMC3	127	100	27
PDLIM7	127	99	28
NOP58	127	99	28
SERPINB6	127	99	28
IARS2	127	98	29
UBE2L3	127	95	32
P4HA2	127	95	32
CPSF6	127	95	32
SEC22B	127	92	35
ACAA2	127	87	40
AGR2	126	104	22
MCM4	126	102	24
ACACA	126	101	25
SF3B2	126	100	26
PYCR1	125	102	23
DTYMK	125	100	25
PFDN6	125	99	26
AK2	125	98	27
MCM2	125	98	27
HIBADH	125	88	37
SAE1	125	85	40
ALDH1B1	125	81	44
DAZAP1	124	99	25
NIT2	124	98	26
TMED2	124	98	26
NSUN2	124	98	26
RBM14	124	98	26
RECQL	124	97	27
MCM5	124	97	27
CNBP	124	95	29
MAGOHB	124	88	36
RTN4	123	115	8
ECI1	123	98	25
RANBP2	123	98	25
PCYOX1	123	96	27
SNRNP40	123	95	28
PSMD9	123	94	29
RPA2	123	92	31
SEC24C	123	91	32
CCAR2	123	91	32
IGF2BP2	122	100	22
RBM8A	122	98	24
LETM1	122	98	24
CCDC47	122	97	25
MANF	122	97	25
SFXN1	122	97	25
COX5A	122	96	26
NUDT21	122	93	29
PMPCA	122	90	32
SMARCA5	121	97	24
ASPH	121	95	26
OXCT1	121	75	46
DCTPP1	120	98	22
SRSF11	120	96	24
PUF60	120	96	24
CAPRIN1	120	95	25
LRRFIP1	120	94	26
IGF2BP3	120	94	26
NASP	120	94	26
DKC1	119	96	23
NSDHL	119	96	23
RCC1	119	95	24
CYC1	119	94	25
RAE1	118	95	23
BTF3	118	95	23
OSBP	118	93	25
COX5B	118	93	25
PDCD5	118	93	25
TFAM	118	93	25
KHSRP	118	91	27
IPO9	118	90	28
PLAA	118	88	30
HNRNPH3	117	91	26
MAT2B	117	85	32
IDH3B	117	80	37
FKBP10	116	95	21
LRRC47	116	94	22
FDFT1	116	94	22
PAPSS2	116	93	23
COX4I1	116	92	24
SDHB	116	91	25
FKBP3	116	91	25
NIPSNAP1	116	91	25
GPD2	116	90	26
MAP1B	116	75	41
RPL37A	115	101	14
TOMM34	115	95	20
GNPDA1	115	93	22
MSH6	115	91	24
SLC25A11	115	90	25
GSTK1	115	90	25
ATAD3A	115	90	25
THRAP3	115	90	25
MCM6	115	89	26
PCK2	115	83	32
ANXA3	114	98	16
CBX5	114	92	22
MSH2	114	91	23
EDC4	114	91	23
COX6B1	114	89	25
SPR	113	91	22
POLR2B	113	89	24
CYCS	113	88	25
TRIP10	113	88	25
SLIRP	113	88	25
NSFL1C	113	86	27
PMPCB	113	77	36
RBM3	112	91	21
PRKAA1	112	90	22
TPR	112	88	24
TXNDC12	112	87	25
MAP4	112	87	25
HMGB2	112	86	26
HDGF	112	85	27
NUP93	112	84	28
TPP1	112	81	31
SRSF9	111	88	23
NPC2	111	86	25
SF3A1	111	85	26
LMNB2	111	85	26
AP3D1	111	81	30
PDCD4	111	75	36
ARHGEF2	110	89	21
YBX3	110	89	21
SERBP1	110	87	23
SNRPA1	110	87	23
PPM1G	110	87	23
PPIL1	110	87	23
FUS	110	85	25
GTF2I	110	85	25
SRRM2	110	85	25
CPSF7	110	84	26
LARP1	109	88	21
STT3A	109	86	23
PRPF6	109	86	23
FUBP3	109	86	23
PFDN1	109	86	23
NDUFS1	109	84	25
FUBP1	109	84	25
PNPT1	109	84	25
DENR	108	87	21
EDF1	108	87	21
SPATS2L	108	86	22
EIF4B	108	85	23
PPL	108	75	33
PICALM	107	100	7
LSS	107	86	21
SLC25A24	107	82	25
FAF2	107	81	26
UQCRC2	106	100	6
CRIP1	106	84	22
NNT	106	81	25
PRPF4	106	80	26
POFUT1	106	80	26
DDX39A	105	86	19
SPAG9	105	84	21
EIF3J	105	82	23
HMOX2	105	81	24
PSPC1	105	80	25
HCFC1	105	77	28
RSL1D1	104	100	4
IMPA1	104	82	22
ALYREF	104	82	22
U2SURP	104	81	23
NOLC1	104	81	23
SMARCC2	104	80	24
STAU1	103	82	21
MYBBP1A	103	81	22
TNKS1BP1	103	81	22
PALLD	103	77	26
IFI16	102	81	21
DHCR7	102	81	21
DARS2	102	81	21
PDAP1	102	80	22
ACAD9	102	79	23
UQCRH	102	79	23
PML	101	79	22
SF3A2	101	79	22
YTHDF2	101	79	22
SUPT5H	101	78	23
RBM25	101	78	23
PDE12	101	78	23
EWSR1	100	79	21
MRPS22	100	76	24
FDXR	100	75	25
NPM3	99	78	21
PABPN1	99	77	22
FAM98B	99	76	23
PGAM5	99	75	24
TOR1AIP1	98	77	21
USP10	98	76	22
XRN2	98	75	23
ATOX1	97	93	4
TIMM44	97	75	22
RPRD1B	97	73	24
CDC5L	96	75	21
SF1	96	75	21
CDV3	96	75	21
SUMO1	96	73	23
HMGB3	95	74	21
AHNAK2	95	74	21
NDUFS3	95	74	21
DNAJC8	95	73	22
ADA	95	72	23
DNAJC9	94	74	20
PSIP1	94	72	22
PLIN3	93	88	5
CCDC124	93	72	21
DIABLO	93	72	21
DDX42	93	72	21
TTC1	93	72	21
GLS	90	74	16
BAG3	89	84	5
EIF2A	86	74	12
CLINT1	84	79	5
TMPO	83	82	1
DUT	80	73	7
PSME3	79	74	5
CAST	78	73	5
METAP2	73	67	6
ADAR	70	69	1
ATXN2L	66	66	0
UBAP2L	66	65	1
ZNF185	63	61	2
